# Schlafen 12 restricts HIV-1 latency reversal by a codon-usage dependent post-transcriptional block in CD4+ T cells

**DOI:** 10.1101/2022.11.09.512793

**Authors:** Mie Kobayashi-Ishihara, Katarína Frazão Smutná, Florencia E. Alonso, Jordi Argilaguet, Anna Esteve-Codina, Kerstin Geiger, Meritxell Genescà, Judith Grau-Expósito, Clara Duran-Castells, Selina Rogenmoser, René Böttcher, Jennifer Jungfleisch, Baldomero Oliva, Javier P. Martinez, Manqing Li, Michael David, Makoto Yamagishi, Marta Ruiz-Riol, Christian Brander, Yasuko Tsunetsugu-Yokota, Maria J. Buzon, Juana Díez, Andreas Meyerhans

## Abstract

Latency is a major barrier towards virus elimination in HIV-1-infected individuals. Yet, the mechanisms that contribute to the maintenance of HIV-1 latency are incompletely understood. Here we describe the Schlafen 12 protein (SLFN12) as an HIV-1 restriction factor that establishes a post-transcriptional block in HIV-1-infected cells and thereby inhibits HIV-1 replication and virus reactivation from latently infected cells. The inhibitory activity is dependent on the HIV-1 codon usage and on the SLFN12 RNase active sites. Within HIV-1- infected individuals, *SLFN12* expression in PBMCs correlated with HIV-1 plasma viral loads and proviral loads suggesting a link with the general activation of the immune system. Using an RNA FISH-Flow HIV-1 reactivation assay, we demonstrate that SLFN12 expression is enriched in infected cells positive for HIV-1 transcripts but negative for HIV-1 proteins. Thus, codon-usage dependent translation inhibition of HIV-1 proteins participates in HIV-1 latency and can restrict the amount of virus release after latency reversal.
