## Supplementary material for "Schlafen 12 restricts HIV-1 latency reversal by a codon-usage dependent post-transcriptional block in CD4+ T cells": Table S3

### Sheet: TableS2
Esembl.gene.ID	SYMBOL	Cluster	HIV.1_Prot_Name	Keyword	Human_Prot_Name	PMID.s.	Interaction_Desc
ENSG00000148180	GSN	I	Envelope surface glycoprotein gp120	inhibited by	gelsolin isoform a precursor	23575248,	Gelsolin overexpression impairs HIV-1 gp120-induced cortical F-actin reorganization and capping and gp120-mediated CD4-CCR5 and CD4-CXCR4 redistribution in permissive lymphocytes
ENSG00000148180	GSN	I	Vpr	inhibited by	gelsolin isoform a precursor	17254575,	The G5 domain of gelsolin inhibits HIV-Vpr-induced T-cell apoptosis by blocking the interaction between Vpr and VDAC
ENSG00000188822	CNR2	I	Envelope surface glycoprotein gp120	inhibited by	cannabinoid receptor 2	21670103, 25015040	HIV-1 gp120-induced synapse loss is inhibited by activation of CB2 receptor
ENSG00000136158	SPRY2	I	Pr55(Gag)	inhibited by	protein sprouty homolog 2	21762810,	SPRY-mediated inhibition of HIV-1 Gag release is repressed by IP3R
ENSG00000136158	SPRY2	I	Pr55(Gag)	inhibited by	protein sprouty homolog 2	21762810, 22761998	SPRY2 interactions with PI(4,5)P2 and PLCgamma allow it to influence HIV-1 Gag release through interference with PI(4,5)P2 dynamics
ENSG00000136158	SPRY2	I	Pr55(Gag)	inhibited by	protein sprouty homolog 2	24292711,	SPRY2 upregulation inhibits HIV-1 Gag-, Nef-, and Tat-specific T cell polyfunctionality independently of the PD-1 pathway
ENSG00000136158	SPRY2	I	Nef	inhibited by	protein sprouty homolog 2	24292711,	SPRY2 upregulation inhibits HIV-1 Gag-, Nef-, and Tat-specific T cell polyfunctionality independently of the PD-1 pathway
ENSG00000136158	SPRY2	I	Tat	inhibited by	protein sprouty homolog 2	24292711,	SPRY2 upregulation inhibits HIV-1 Gag-, Nef-, and Tat-specific T cell polyfunctionality independently of the PD-1 pathway
ENSG00000167633	KIR3DL1	I	Envelope surface glycoprotein gp120	inhibited by	killer cell immunoglobulin-like receptor 3DL1 precursor	25320293,	KIR3DL1+ NK cells can partially overcome inhibition to exhibit anti-HIV-1 Ab-dependent activation of NK cells, leading to suppress target cells presenting to HIV-1 gp120
ENSG00000137801	THBS1	I	Tat	inhibited by	thrombospondin-1 precursor	10398144,	Thrombospondin-1 (TSP) prevents endothelial cell motility induced by HIV-1 Tat and inhibits angiogenic activity exerted by Tat in the Matrigel sponge model, suggesting downregulation of TSP may be permissive for development of KS-associated angiogenesis
ENSG00000137801	THBS1	I	Tat	inhibited by	thrombospondin-1 precursor	11023976,	Thrombospondin-1 inhibits cell internalization and HIV-1 LTR transactivating activity of extracellular HIV-1 Tat, cell interaction and mitogenic activity of extracellular Tat, as well as the autocrine loop of stimulation exerted by endogenous Tat
ENSG00000169429	CXCL8	I	Envelope transmembrane glycoprotein gp41	inhibited by	interleukin-8 isoform 1 precursor	11226151,	The interaction between HIV-1 gp41 fusion peptide and lymphocyte membrane is blocked by interleukin-8 and abolished by pre-treating the cells with heparin sulfate (HS)
ENSG00000135404	CD63	I	Envelope surface glycoprotein gp120	inhibited by	CD63 antigen isoform A	17989173, 19458002, 19602278, 19894777, 24608085	Tetraspanin proteins, such as CD9, CD63, CD81, CD82, and CD231, are incorporated on the membrane of released virions in an HIV-1 envelope protein (Env)-independent manner and have the potential to inhibit HIV-1 Env-mediated infection
ENSG00000135404	CD63	I	Envelope surface glycoprotein gp120	inhibited by	CD63 antigen isoform A	19458002,	Recruitment of Env to tetraspanin-enriched micro domains (TEMs) is required for cell-cell fusion repression by CD9 and CD63
ENSG00000135404	CD63	I	Envelope surface glycoprotein gp160, precursor	inhibited by	CD63 antigen isoform A	19458002,	Recruitment of Env to tetraspanin-enriched micro domains (TEMs) is required for cell-cell fusion repression by CD9 and CD63
ENSG00000135404	CD63	I	Envelope transmembrane glycoprotein gp41	inhibited by	CD63 antigen isoform A	17989173, 19458002	Tetraspanin proteins, such as CD9, CD63, CD81, CD82, and CD231, are incorporated on the membrane of released virions in an HIV-1 envelope protein (Env)-independent manner and have the potential to inhibit HIV-1 Env-mediated infection
ENSG00000135404	CD63	I	Envelope transmembrane glycoprotein gp41	inhibited by	CD63 antigen isoform A	19458002,	Recruitment of Env to tetraspanin-enriched microdomains (TEMs) is required for cell-cell fusion repression by CD9 and CD63
ENSG00000135077	HAVCR2	I	capsid	inhibited by	hepatitis A virus cellular receptor 2 precursor	25136083,	TIM-3 inhibits the release of HIV-1 in terms of reduced levels of CA and RT activity in virus particles, and induces the accumulation of cell-associated CA
ENSG00000135077	HAVCR2	I	reverse transcriptase	inhibited by	hepatitis A virus cellular receptor 2 precursor	25136083,	Knockdown of TIM-3 by shRNA enhances relative HIV-1 RT activity in HIV-1 infected monocyte-derived macrophages
ENSG00000135077	HAVCR2	I	reverse transcriptase	inhibited by	hepatitis A virus cellular receptor 2 precursor	25136083,	TIM-3 inhibits the release of HIV-1 in terms of reduced levels of CA and RT activity in virus particles, and induces the accumulation of cell-associated CA
ENSG00000073792	IGF2BP2	I	Rev	inhibited by	insulin-like growth factor 2 mRNA-binding protein 2 isoform a	19726068,	Ectopic expression of IMP1 inhibits replication of HIV-1 in SupT1 cells
ENSG00000101439	CST3	I	retropepsin	inhibited by	cystatin-C precursor	26112843,	HIV-1 protease activity is inhibited by CST3
