## Supplementary material for "Schlafen 12 restricts HIV-1 latency reversal by a codon-usage dependent post-transcriptional block in CD4+ T cells": Table S5

### Sheet: TableS4_new
	gene_id	SYMBOL	Cluster	Approved_name	Synonyms	Chromosome	Family.ID	Family.name
1	ENSG00000149294	NCAM1	I	neural cell adhesion molecule 1	NCAM,CD56	11q23.2	471	CD molecules
2	ENSG00000157404	KIT	I	KIT proto-oncogene receptor tyrosine kinase	CD117,SCFR,C-Kit	4q12	471	CD molecules
3	ENSG00000134545	KLRC1	I	killer cell lectin like receptor C1	NKG2-A,NKG2-B,CD159a	12p13	471	CD molecules
4	ENSG00000115594	IL1R1	I	interleukin 1 receptor type 1	D2S1473,CD121A	2q11.2-q12.1	471	CD molecules
5	ENSG00000136869	TLR4	I	toll like receptor 4	hToll,CD284,TLR-4,ARMD10	9q33.1	471	CD molecules
6	ENSG00000111796	KLRB1	I	killer cell lectin like receptor B1	CD161,NKR-P1,NKR-P1A,hNKR-P1A,CLEC5B	12p13.31	471	CD molecules
7	ENSG00000189013	KIR2DL4	I	killer cell immunoglobulin like receptor, two Ig domains and long cytoplasmic tail 4	103AS,15.212,CD158D	19q13.42	471	CD molecules
8	ENSG00000167851	CD300A	I	CD300a molecule	Irp60,CMRF35H,CMRF-35-H9,IRC1,IRC2,IGSF12	17q25.1	471	CD molecules
9	ENSG00000203747	FCGR3A	I	Fc fragment of IgG receptor IIIa	CD16,CD16a	1q23.3	471	CD molecules
10	ENSG00000096264	NCR2 ENSG00000096264	I	natural cytotoxicity triggering receptor 2	NK-p44,CD336	6p21.1	471	CD molecules
11	ENSG00000140678	ITGAX	I	integrin subunit alpha X	CD11c	16p11.2	471	CD molecules
12	ENSG00000189430	NCR1 ENSG00000189430	I	natural cytotoxicity triggering receptor 1	NK-p46,NKP46,CD335	19q13.42	471	CD molecules
13	ENSG00000100368	CSF2RB	I	colony stimulating factor 2 receptor beta common subunit	IL5RB,CD131,betaGMR	22q12.3	471	CD molecules
14	ENSG00000205809	KLRC2	I	killer cell lectin like receptor C2	NKG2-C,CD159c	12p13	471	CD molecules
15	ENSG00000221957	KIR2DS4	I	killer cell immunoglobulin like receptor, two Ig domains and short cytoplasmic tail 4	cl-39,KKA3,nkat8,CD158i	19q13.42	471	CD molecules
16	ENSG00000169896	ITGAM	I	integrin subunit alpha M	MAC-1,CD11b	16p11.2	471	CD molecules
17	ENSG00000162747	FCGR3B	I	Fc fragment of IgG receptor IIIb	CD16,CD16b	1q23.3	471	CD molecules
18	ENSG00000122223	CD244	I	CD244 molecule	2B4,NAIL,NKR2B4,Nmrk,SLAMF4	1q23.3	471	CD molecules
19	ENSG00000109943	CRTAM	I	cytotoxic and regulatory T cell molecule	CD355	11q24.1	471	CD molecules
20	ENSG00000163823	CCR1	I	C-C motif chemokine receptor 1	CKR-1,MIP1aR,CD191	3p21.31	471	CD molecules
21	ENSG00000167850	CD300C	I	CD300c molecule	CMRF35,LIR,CMRF-35A,CMRF35A,IGSF16	17q25.1	471	CD molecules
22	ENSG00000115607	IL18RAP	I	interleukin 18 receptor accessory protein	AcPL,CD218b	2q12.1	471	CD molecules
23	ENSG00000141622	ARKL2	I	ring finger protein 165	ARKL2,RNF111L2,Ark2C	18q21.1	58	Ring finger proteins
24	ENSG00000167633	KIR3DL1	I	killer cell immunoglobulin like receptor, three Ig domains and long cytoplasmic tail 1	cl-2,NKB1,cl-11,nkat3,NKB1B,AMB11,CD158e1/2,CD158E1,CD158e2	19q13.42	471	CD molecules
25	ENSG00000205683	DPF3	I	double PHD fingers 3	cer-d4,Cerd4,FLJ14079,BAF45c	14q24.2	88	PHD finger proteins
26	ENSG00000134539	KLRD1	I	killer cell lectin like receptor D1	NA	12p13	471	CD molecules
27	ENSG00000085563	ABCB1	I	ATP binding cassette subfamily B member 1	P-gp,CD243,GP170,ABC20	7q21.12	471	CD molecules
28	ENSG00000137831	UACA	I	uveal autoantigen with coiled-coil domains and ankyrin repeats	FLJ10128,KIAA1561	15q23	403	Ankyrin repeat domain containing
29	ENSG00000243772	KIR2DL3	I	killer cell immunoglobulin like receptor, two Ig domains and long cytoplasmic tail 3	cl-6,nkat2,nkat2a,nkat2b,p58,CD158B2	19q13.42	471	CD molecules
30	ENSG00000166068	SPRED1	I	sprouty related EVH1 domain containing 1	FLJ33903,PPP1R147	15q14	694	Protein phosphatase 1 regulatory subunits
31	ENSG00000103855	CD276	I	CD276 molecule	B7-H3,B7H3,B7RP-2	15q24.1	471	CD molecules
32	ENSG00000151458	ANKRD50	I	ankyrin repeat domain 50	KIAA1223	4q28.1	403	Ankyrin repeat domain containing
33	ENSG00000172322	CLEC12A ENSG00000172322	I	C-type lectin domain family 12 member A	CLL-1,MICL,CD371,DCAL-2	12p13.31	471	CD molecules
34	ENSG00000186891	TNFRSF18	I	TNF receptor superfamily member 18	AITR,GITR,CD357	1p36.33	471	CD molecules
35	ENSG00000181409	AATK	I	apoptosis associated tyrosine kinase	AATYK,KIAA0641,LMTK1,LMR1,AATYK1,PPP1R77	17q25.3	694	Protein phosphatase 1 regulatory subunits
36	ENSG00000117586	TNLG2B	I	TNF superfamily member 4	OX-40L,gp34,CD252	1q25.1	471	CD molecules
37	ENSG00000204475	NCR3	I	natural cytotoxicity triggering receptor 3	1C7,NKp30,CD337	6p21.33	471	CD molecules
38	ENSG00000170858	LILRP2	I	leukocyte immunoglobulin-like receptor pseudogene 2	ILT10,CD85m	19q13.42	471	CD molecules
39	ENSG00000170558	CDH2	I	cadherin 2	CDHN,CD325	18q12.1	471	CD molecules
40	ENSG00000172123	SLFN12	I	schlafen family member 12	FLJ10260	17q12	1110	Schlafen family
41	ENSG00000168995	SIGLEC7	I	sialic acid binding Ig like lectin 7	SIGLEC-7,p75/AIRM1,QA79,CD328	19q13.41	471	CD molecules
42	ENSG00000163814	CDCP1	I	CUB domain containing protein 1	CD318,SIMA135	3p21.31	471	CD molecules
43	ENSG00000136040	PLXNC1	I	plexin C1	VESPR,CD232	12q22	471	CD molecules
44	ENSG00000100385	IL2RB	I	interleukin 2 receptor subunit beta	CD122	22q12.3	471	CD molecules
45	ENSG00000135404	CD63	I	CD63 molecule	ME491,TSPAN30	12q13.2	471	CD molecules
46	ENSG00000125089	SH3TC1	I	SH3 domain and tetratricopeptide repeats 1	FLJ20356	4p16.1	769	Tetratricopeptide repeat domain containing
47	ENSG00000105501	SIGLEC5	I	sialic acid binding Ig like lectin 5	OB-BP2,SIGLEC-5,CD170	19q13.41	471	CD molecules
48	ENSG00000120659	TNFSF11	I	TNF superfamily member 11	TRANCE,RANKL,OPGL,ODF,CD254	13q14	471	CD molecules
49	ENSG00000115604	IL18R1	I	interleukin 18 receptor 1	IL1RRP,IL-1Rrp,CD218a	2q12.1	471	CD molecules
50	ENSG00000125498	KIR2DL1	I	killer cell immunoglobulin like receptor, two Ig domains and long cytoplasmic tail 1	cl-42,nkat1,47.11,p58.1,CD158A	19q13.42	471	CD molecules
51	ENSG00000137462	TLR2	I	toll like receptor 2	TIL4,CD282	4q31.3	471	CD molecules
52	ENSG00000175556	LONRF3	I	LON peptidase N-terminal domain and ring finger 3	FLJ22612	Xq24	58	Ring finger proteins
53	ENSG00000113269	RNF130	I	ring finger protein 130	GP,G1RZFP,GOLIATH	5q35.3	58	Ring finger proteins
54	ENSG00000129473	BCL2L2 ENSG00000129473	I	BCL2 like 2	KIAA0271,BCL-W,PPP1R51	14q11.2	694	Protein phosphatase 1 regulatory subunits
55	ENSG00000183579	ZNRF3	I	zinc and ring finger 3	KIAA1133,BK747E2.3,FLJ22057,RNF203	22q12.1	58	Ring finger proteins
56	ENSG00000158528	PPP1R9A	I	protein phosphatase 1 regulatory subunit 9A	Neurabin-I,KIAA1222,FLJ20068	7q21.3	694	Protein phosphatase 1 regulatory subunits
57	ENSG00000158528	PPP1R9A	I	protein phosphatase 1 regulatory subunit 9A	Neurabin-I,KIAA1222,FLJ20068	7q21.3	760	Sterile alpha motif domain containing
58	ENSG00000130202	NECTIN2	I	nectin cell adhesion molecule 2	PVRR2,PRR2,CD112	19q13.32	471	CD molecules
