## Supplementary material for "Schlafen 12 restricts HIV-1 latency reversal by a codon-usage dependent post-transcriptional block in CD4+ T cells": Table S6

### Sheet: RSCU
	H..sapiens	CHIKV	HIV_1	HIV_2
Lys(AAA)	0.929379	0.970803	1.26531	1.20319
Asn(AAC)	0.995183	1.33333	0.639535	0.903614
Lys(AAG)	1.07062	1.0292	0.734694	0.796813
Asn(AAT)	1.00482	0.666667	1.36047	1.09639
Thr(ACA)	1.21986	1.29664	1.79736	1.6861
Thr(ACC)	1.31272	1.02752	0.9163	0.986547
Thr(ACG)	0.415786	0.917431	0.176211	0.304933
Thr(ACT)	1.05164	0.75841	1.11013	1.02242
Arg(AGA)	1.42841	2	3.72687	3.13433
Ser(AGC)	1.37209	1.31183	1.62085	1.28814
Arg(AGG)	1.30755	1.25581	1.48018	1.65672
Ser(AGT)	0.973588	0.688172	1.56398	0.949153
Ile(ATA)	0.56373	0.985507	1.57087	1.47115
Ile(ATC)	1.29351	1.33333	0.519685	0.836538
Ile(ATT)	1.14276	0.681159	0.909449	0.692308
Gln(CAA)	0.57082	0.94382	1.09346	0.982456
His(CAC)	1.10487	1.47368	0.711111	0.813953
Gln(CAG)	1.42918	1.05618	0.906542	1.01754
His(CAT)	0.895135	0.526316	1.28889	1.18605
Pro(CCA)	1.18706	1.24232	1.89474	2.07595
Pro(CCC)	1.20675	0.723549	0.708134	0.843882
Pro(CCG)	0.393759	1.14676	0.15311	0.337553
Pro(CCT)	1.21242	0.887372	1.24402	0.742616
Arg(CGA)	0.685699	0.72093	0.449339	0.470149
Arg(CGC)	0.941676	1.09302	0.105727	0.246269
Arg(CGG)	1.14789	0.488372	0.211454	0.402985
Arg(CGT)	0.488767	0.44186	0.0264317	0.0895522
Leu(CTA)	0.458921	1.41573	0.907407	1.5
Leu(CTC)	1.09423	0.55618	0.611111	0.685185
Leu(CTG)	2.22144	1.97191	1	1.12963
Leu(CTT)	0.864915	0.606742	0.740741	0.537037
Glu(GAA)	0.917906	1.07692	1.30739	1.21986
Asp(GAC)	1.00612	1.35545	0.928571	1.05806
Glu(GAG)	1.08209	0.923077	0.692607	0.780142
Asp(GAT)	0.993881	0.64455	1.07143	0.941935
Ala(GCA)	1.0063	1.43251	1.93277	2.31746
Ala(GCC)	1.5252	1.2011	0.823529	0.793651
Ala(GCG)	0.355759	0.760331	0.218487	0.380952
Ala(GCT)	1.11274	0.606061	1.02521	0.507937
Gly(GGA)	1.08354	1.30268	2.04545	1.75089
Gly(GGC)	1.25916	0.827586	0.515152	0.882562
Gly(GGG)	0.973435	1.10345	1.0303	0.996441
Gly(GGT)	0.683864	0.766284	0.409091	0.370107
Val(GTA)	0.522695	1.00282	2.02553	1.66355
Val(GTC)	0.915137	1.07042	0.425532	0.785047
Val(GTG)	1.76424	1.39718	0.93617	1.04673
Val(GTT)	0.797932	0.529577	0.612766	0.504673
Tyr(TAC)	1.05483	1.2963	0.510638	0.840336
Tyr(TAT)	0.945168	0.703704	1.48936	1.15966
Ser(TCA)	0.985543	1.39785	1.50711	1.52542
Ser(TCC)	1.20875	1.01075	0.540284	0.915254
Ser(TCG)	0.284326	0.774194	0.170616	0.576271
Ser(TCT)	1.1757	0.817204	0.597156	0.745763
Cys(TGC)	1.01959	1.30612	0.536585	1.14943
Cys(TGT)	0.98041	0.693878	1.46341	0.850575
Leu(TTA)	0.53826	0.539326	1.87037	1.35185
Phe(TTC)	1.01297	1.18797	0.708333	0.868687
Leu(TTG)	0.82224	0.910112	0.87037	0.796296
Phe(TTT)	0.987032	0.81203	1.29167	1.13131
