## Supplementary material for "Schlafen 12 restricts HIV-1 latency reversal by a codon-usage dependent post-transcriptional block in CD4+ T cells": Table S7

### Sheet: Primer_list
DNA oligos used for this study
Target	Forward primer sequence (5' to 3')	Reverse primer sequence (5' to 3')	Use
SLFN5	caa gcc tgt gtg cat tca taa	tct gga gta tat acc act ctg tct gaa	qPCR
SLFN11	tgc agt ccc tcg tga ttg tc	atc tca tac tgc tgg gct gtg a	qPCR
SLFN12	tgt ttg cta aag agc ctg att cc	ttt ggt tca gcc tcc acc at	qPCR
SLFN13	gag aaa atg atg gac gca ga	aga ctc aaa ggc ctc agc aa	qPCR
SLFN14	ggt ggt cat gat gct gga ta	tga tga aat cag gca aga gtt g	qPCR
EGFP	cag cag aac acc ccc atc	tgg gtg ctc agg tag tgg tt	qPCR
HIV-1 gag	tgc atg ggt aaa agt agt aga aga ga	tga taa tgc tga aaa cat ggg ta	qPCR
HIV-1 gag (optimized)	cat cta caa gcg ctg gat ca	gtc ttg aag aag cgg tcc ac	qPCR
total HIV-1 RNA (HIV-1 LTR)	gcc gcc tag cat ttc atc ac	aaa gct cga tgt cag cag tct t	qPCR
U3 snoRNA	cca cga gga aga gag gta gc	cac tca gac cgc gtt ctc tc	qPCR
18S rRNA	caa gac gga cca gag cga aa	ggc ggg tca tgg gaa taa c	qPCR
GAPDH
SLFN11	gat ccg cta gca tgg agg caa atc agt gcc ccc tgg ttg	att cga agc tta tgg cca ccc cac gga aaa ata tac ag	pmCherry-SLFN11 plasmid constructiion
SLFN12	atc cgc tag cat gaa cat cag tgt tga ttt gga aac gaa tta tg	ttc gaa gct tgg tga gcc ttc gac aag att taa aca tc	pmCherry-SLFN12 plasmid constructiion
SLFN11	gatccgctcagaatttccgtactgaactcgagttcagtacggaaattctgagcttttttat	cgataaaaaagctcagaatttccgtactgaactcgagttcagtacggaaattctgagcg	shSLFN11 sequence
SLFN12#1	gatccgcagaatggtaactactttctcgaaagaaagtagttaccattctgcttttttat	cgataaaaaagcagaatggtaactactttctttcgagaaagtagttaccattctgcg	shSLFN12#1 sequence
SLFN12#2	gatccgcaaattccttggagtatatgcgaacatatactccaaggaatttgcttttttat	cgataaaaaagcaaattccttggagtatatgttcgcatatactccaaggaatttgcg	shSLFN12#2 sequenence
SLFN11E209A	gccttttcctgcgtctcagttagc	gactcaggaaaaggcagg	pmCherry-SLFN11E209A mutant plasmid constructiion
SLFN11E214A	tcagttagtagcgtttaaacagttctcc	gactcaggaaaaggcagg	pmCherry-SLFN11E214A mutant plasmid constructiion
SFLN12E200A	gacctttactgcatccacacatg	aatttttctttccgatcaagttc	pmCherry-SLFN12E200A mutant plasmid constructiion
SLFN12E205A	cacacatgttgcaattaaaaacttc	aatttttctttccgatcaagttc	pmCherry-SLFN12E205A mutant plasmid constructiion
