## Supplementary material for "Schlafen 12 restricts HIV-1 latency reversal by a codon-usage dependent post-transcriptional block in CD4+ T cells": Table S8

### Sheet: Primer_list
Antibodies used for this study: mAb, monoclonal antibody; pAb, polycolonal antibody
Target	Source	Identifier	Use
anti-CD4 mAb, FITC labelled	BioLegend	300506	Flow cytometory, related to Fig. 1b
anti-CD45RO mAb, ECD-labelled	Beckman Coulter	IM2712U	Flow cytometory, related to Fig. 1b
anti-CD27 mAb, Alexa Fluor 700 labelled	BioLegend	302814	Flow cytometory, related to Fig. 1b
anti-CD8 mAb, PE labelled	BioLegend	344706	Flow cytometory, related to Fig. 1b
anti-mCherry mAb	ThermoFisher Scientific	PA5-34974	Western blot
anti-GAPDH mAb	Merck	MAB374	Western blot
anti-EGFP mAb	TaKaRa Bio	632381	Western blot
anti-HIV-1 Nef mAb	NIH AIDS Reagent Program	1124	Western blot
anti-HIV-1 p24 mAb	NIH AIDS Reagent Program	1238	Western blot
ECL anti-mouse IgG pAb	GE Healthcare	NA931	Western blot
ECL anti-rabbit IgG pAb	GE Healthcare	NA934	Western blot
Goat anti-Human IgG pAb	Jackson ImmunoResearch	109-035-003	Western blot
anti-SLFN12 mAb	Abcam	ab234418	FISH-flow
anti-HIV-1 p24 mAb	Beckman Coulter		FISH-flow
